# The MYCN oncoprotein and helicases DDX17 and DDX5 have opposite effects on the production of chimeric transcripts in neuroblastoma cells

**DOI:** 10.1101/2024.02.05.578895

**Authors:** Valentine Clerc, Jessica Valat, Xavier Grand, Nicolas Fontrodona, Matéo Bazire, Nicolas Rama, Didier Auboeuf, Benjamin Gibert, Franck Mortreux, Cyril F. Bourgeois

**Author notes:** **Corresponding author**: Cyril F. Bourgeois.

## Abstract

DEAD box helicases DDX17 and DDX5 control the termination of transcription and the associated cleavage of the 3’ end of transcripts. Here we show that the transcriptional readthrough induced by their depletion in neuroblastoma cells also results in increased production of chimeric transcripts from tandemly oriented genes. Analysis of neuroblastoma tumours in which chimeric transcripts are abundant revealed that low expression of the DDX17 and DDX5 genes is associated with poor overall patient survival. Low DDX17 expression is also significantly associated with high-risk tumours and is inversely correlated with MYCN oncogene amplification, suggesting a link between these two factors. We demonstrate that changes in MYCN expression do not affect the expression of either helicase, but alter transcription termination leading to the production of chimeric transcripts. We provide evidence that MYCN acts on termination through its direct binding to the 3’ region of genes and that it interacts with DDX17, suggesting that it may inhibit the activity of the helicase. Collectively, our work reveals a novel function of MYCN in transcription termination and suggests that the deregulation of MYCN and DDX17/DDX5 expression in neuroblastoma may lead to the expression of non-canonical and potentially harmful RNA molecules.
