## Supplementary Tables 1 to 3 for "The MYCN oncoprotein and helicases DDX17 and DDX5 have opposite effects on the production of chimeric transcripts in neuroblastoma cells": Supp_Table1_chimeric.xlsx

### Sheet: Chimeric_siDDX17_DDX5
ID Fusion	Base Mean	log2(FC)	FC	pvalue	Number of occurrences in NB (Shi et al)	Frequency in NB (Shi et al)
PHOX2A_RP11-807H22.7	27.13	8.01	257.781	5.4e-10	not identified	n.a.
RASA4B_POLR2J	44.88	2.57	5.93809	6.9e-08	2	1.16279
CRIP2_CRIP1	20.37	5.01	32.2226	5.16e-07	not identified	n.a.
CACNG4_CACNG1	16.81	4.49	22.4711	3.41e-06	2	1.16279
DPM2_PIP5KL1	16.56	4.08	16.9123	1.24e-05	not identified	n.a.
PDIA6_RP11-791G15.2	20.2	2.57	5.93809	0.000122188	not identified	n.a.
C19orf48_CTD-2568A17.1	10.91	4.81	28.0514	0.000140729	not identified	n.a.
LRRC61_RP4-584D14.7	10.11	4.75	26.9087	0.000206149	not identified	n.a.
AEN_ISG20	10.9	4.26	19.1597	0.000207083	not identified	n.a.
ARF3_FKBP11	11.37	3.74	13.3614	0.000278486	not identified	n.a.
CNPPD1_SLC23A3	5.39	5.67	50.9143	0.000361406	not identified	n.a.
SF3A2_AMH	17.59	2.56	5.89708	0.000380093	not identified	n.a.
FBXL19_ORAI3	4.97	5.55	46.8507	0.00059978	not identified	n.a.
CHCHD10_VPREB3	9.74	3.57	11.8762	0.000685812	47	27.3256
PSEN2_ADCK3	6.67	4.91	30.0647	0.000837031	not identified	n.a.
STK40_EVA1B	5.19	5.31	39.6706	0.00101648	not identified	n.a.
SNHG15_MYO1G	4.45	5.41	42.5179	0.00110763	not identified	n.a.
TONSL_VPS28	6.28	4.93	30.4844	0.00119947	not identified	n.a.
MAP3K11_KCNK7	5.86	4.83	28.443	0.00153601	6	3.48837
EEF1D_NAPRT1	13.48	2.49	5.61778	0.00154833	not identified	n.a.
NTRK1_PEAR1	8.09	4.14	17.6305	0.00155769	5	2.90698
UBXN1_C11orf48	7.42	4.27	19.2929	0.00162496	not identified	n.a.
PBXIP1_PMVK	6.05	4.59	24.0839	0.00166589	not identified	n.a.
MXD4_HAUS3	4.39	5.14	35.261	0.00211168	not identified	n.a.
CNPY3_RP3-475N16.1	17.84	2.06	4.16986	0.0023405	not identified	n.a.
STARD3_TCAP	3.9	5.17	36.0019	0.00257504	not identified	n.a.
DCHS1_TPP1	3.89	5.17	36.0019	0.00258975	not identified	n.a.
ZYX_EPHA1-AS1	3.94	5.14	35.261	0.00269328	1	0.581395
SLC35E2_SLC35E2B	20.01	-2.04	-4.11246	0.00343551	not identified	n.a.
PEAR1_LRRC71	4.88	4.55	23.4254	0.00443267	5	2.90698
ARID3C_DCTN3	9.48	2.72	6.58873	0.00449601	not identified	n.a.
MBTPS1_SLC38A8	3.78	4.89	29.6508	0.0049492	not identified	n.a.
UBE2L3_CCDC116	3.36	5	32	0.00500877	not identified	n.a.
RGP1_RP11-112J3.16	19.62	1.89	3.70635	0.00510228	not identified	n.a.
BSDC1_FAM229A	5.96	3.88	14.723	0.00557079	not identified	n.a.
PFKP_PITRM1-AS1	8.92	2.78	6.86852	0.00624402	1	0.581395
E2F1_NECAB3	6.19	3.52	11.4716	0.00628378	17	9.88372
FAM173A_HAGHL	3.37	4.88	29.446	0.0063444	1	0.581395
IL17RC_CRELD1	3.08	4.8	27.8576	0.00871036	not identified	n.a.
TUBGCP2_ADAM8	3.28	4.7	25.9921	0.00930227	1	0.581395
TMEM258_RP11-467L20.10	2.98	4.79	27.6652	0.00935755	not identified	n.a.
ALKBH6_SYNE4	4.11	4.32	19.9733	0.00938392	not identified	n.a.
ARHGEF25_SLC26A10	11.23	2.17	4.50023	0.00971048	not identified	n.a.
CLPP_ALKBH7	2.94	4.73	26.5382	0.0107263	not identified	n.a.
C19orf60_TMEM59L	2.87	4.7	25.9921	0.0118584	3	1.74419
CXXC5_CTB-35F21.1	4.96	3.66	12.6407	0.013097	not identified	n.a.
SNAPC4_CARD9	3.98	4.15	17.7531	0.0134241	not identified	n.a.
GFOD2_ENKD1	2.71	4.68	25.6342	0.0135327	not identified	n.a.
TMEM234_RP4-622L5.7	2.87	4.58	23.9176	0.0144087	not identified	n.a.
DDX56_NPC1L1	2.74	4.58	23.9176	0.015767	1	0.581395
FUOM_RP11-122K13.7	4.3	3.77	13.6422	0.015846	not identified	n.a.
FAM200B_BST1	3.68	3.98	15.7797	0.0162119	not identified	n.a.
IL18BP_RP11-849H4.4	3.57	4.1	17.1484	0.0167394	not identified	n.a.
AC002116.8_SYNE4	3.59	4.1	17.1484	0.0168583	not identified	n.a.
TMEM222_SYTL1	2.7	4.53	23.1029	0.0174982	not identified	n.a.
DCUN1D2_ADPRHL1	3.44	4	16	0.0176377	not identified	n.a.
ADCK4_NUMBL	11.07	2.03	4.08405	0.0180372	not identified	n.a.
LDLRAP1_RP11-70P17.1	5.15	3.18	9.06307	0.0189299	not identified	n.a.
HOXD3_HOXD4	3.29	3.94	15.3482	0.0209885	not identified	n.a.
MAPKAPK3_RP11-804H8.6	3.84	3.77	13.6422	0.0246626	not identified	n.a.
RANGAP1_CHADL	2.3	4.41	21.259	0.027271	not identified	n.a.
AP5S1_MAVS	3.17	3.88	14.723	0.0284587	not identified	n.a.
CYB561_RP11-269G24.4	3.33	3.73	13.2691	0.0295025	not identified	n.a.
PHC2_A3GALT2	2.27	4.36	20.5348	0.0296512	1	0.581395
ZDHHC1_TPPP3	5.73	2.72	6.58873	0.0304832	24	13.9535
SIRT7_PCYT2	3.03	3.86	14.5203	0.0305438	not identified	n.a.
SPATA5L1_C15orf48	2.17	4.37	20.6776	0.0314514	1	0.581395
TNK2_AC124944.5	2.16	4.37	20.6776	0.0315878	2	1.16279
SLC29A1_HSP90AB1	3.46	3.67	12.7286	0.0319018	4	2.32558
TFB1M_RP11-477D19.2	4.76	-3.06	-8.33973	0.0350952	not identified	n.a.
NES_RP11-284F21.7	2.05	4.22	18.6357	0.0418067	not identified	n.a.
C8orf82_LRRC24	2.04	4.22	18.6357	0.0421333	not identified	n.a.
AC069368.3_ANKDD1A	3.9	3.16	8.9383	0.0422204	not identified	n.a.
BOP1_KM-PA-2	7.82	-1.88	-3.68075	0.043468	not identified	n.a.
TMEFF1_MURC	11.7	-1.61	-3.05252	0.0449378	not identified	n.a.
YJEFN3_CILP2	2.03	4.17	18.0009	0.0449933	not identified	n.a.
SORBS3_PDLIM2	1.89	4.14	17.6305	0.0517215	1	0.581395
PLEKHO2_ANKDD1A	4.23	2.78	6.86852	0.0530054	not identified	n.a.
RUNDC1_RPL27	2.61	3.6	12.1257	0.0536994	4	2.32558
UBE2Q2_FBXO22	3.88	-2.82	-7.06162	0.0619597	not identified	n.a.
PAQR4_LINC00514	1.77	3.97	15.6707	0.0686712	not identified	n.a.
PELI3_DPP3	3.22	2.94	7.67411	0.0731	7	4.06977
PRKAA1_TTC33	3.68	-2.64	-6.23332	0.073102	not identified	n.a.
PLEKHM1_ARHGAP27	1.75	3.92	15.1369	0.0731045	not identified	n.a.
XPO7_NPM2	2.76	3.2	9.18959	0.0733105	not identified	n.a.
C6orf47_BAG6	10.05	1.48	2.78949	0.0747725	not identified	n.a.
PRDX5_CCDC88B	1.77	3.87	14.6213	0.076642	18	10.4651
GPR153_ICMT	1.62	3.94	15.3482	0.0787848	not identified	n.a.
PLEKHA6_GOLT1A	1.61	3.93	15.2422	0.0802003	2	1.16279
HTT_MSANTD1	1.64	3.88	14.723	0.0832651	not identified	n.a.
GS1-124K5.12_GS1-124K5.11	2.52	-3.1	-8.57419	0.0843517	not identified	n.a.
MAPK7_RNF112	1.64	3.86	14.5203	0.0844482	32	18.6047
RNF121_IL18BP	1.64	3.86	14.5203	0.0851436	not identified	n.a.
ST6GALNAC4_ST6GALNAC6	1.64	3.86	14.5203	0.0851436	not identified	n.a.
SIRT2_RINL	1.63	3.86	14.5203	0.0857901	not identified	n.a.
TMEM223_RP11-727F15.11	3.68	2.43	5.38893	0.0880221	not identified	n.a.
POLD2_POLM	2.1	3.3	9.84916	0.0959664	2	1.16279
SLC5A3_MRPS6	2.39	-3.09	-8.51496	0.10063	not identified	n.a.
ZNF500_RP11-127I20.7	1.47	3.79	13.8326	0.101757	not identified	n.a.
TBC1D16_RP11-353N14.5	1.5	3.76	13.5479	0.102663	not identified	n.a.
AC003665.1_RP11-6N17.4	2.68	-2.71	-6.54322	0.104379	not identified	n.a.
PSME3_AOC2	1.48	3.75	13.4543	0.106083	not identified	n.a.
KRIT1_LRRD1	1.58	3.68	12.8171	0.106289	13	7.55814
OTUD6B_LRRC69	1.63	-3.45	-10.9283	0.106589	not identified	n.a.
CNPY3_GNMT	3.92	2.32	4.99332	0.1066	not identified	n.a.
PSMB2_RP4-728D4.2	3.23	2.49	5.61778	0.109968	not identified	n.a.
TMEM203_TPRN	1.96	3.19	9.12611	0.111751	not identified	n.a.
DSE_RP1-93H18.1	3.56	-2.17	-4.50023	0.115737	not identified	n.a.
CDR2L_ICT1	3.01	2.61	6.10504	0.11642	not identified	n.a.
PLEKHA6_KISS1	1.51	3.62	12.295	0.117117	1	0.581395
CD276_RP11-8P11.3	1.51	3.62	12.295	0.117117	not identified	n.a.
MLLT6_CISD3	10.55	1.24	2.36199	0.123617	not identified	n.a.
MAPK11_MAPK12	1.34	3.68	12.8171	0.124116	not identified	n.a.
TMEM141_CCDC183	1.34	3.64	12.4666	0.129965	19	11.0465
CHRNB4_CHRNA3	1.36	3.62	12.295	0.130057	not identified	n.a.
SLC2A8_ZNF79	1.36	3.62	12.295	0.130057	not identified	n.a.
FASTK_RP11-148K1.12	5.36	1.72	3.29436	0.130496	not identified	n.a.
HCG18_HCG17	12.59	1.11	2.15846	0.133723	not identified	n.a.
NUDT14_JAG2	1.33	3.61	12.2101	0.133983	not identified	n.a.
PSD2_CTB-35F21.4	1.33	3.61	12.2101	0.133983	not identified	n.a.
TMEM98_SPACA3	1.33	3.61	12.2101	0.133983	not identified	n.a.
NAA40_COX8A	1.82	3.06	8.33973	0.136323	not identified	n.a.
METTL21B_TSFM	1.48	-3.3	-9.84916	0.140216	not identified	n.a.
ATP7A_RP5-1000K24.2	1.97	-2.78	-6.86852	0.142182	not identified	n.a.
VPS45_PLEKHO1	4.89	-1.72	-3.29436	0.142434	105	61.0465
SAFB2_TINCR	1.89	3	8	0.144394	not identified	n.a.
MAPKAPK5_ADAM1A	2.32	-2.54	-5.81589	0.148248	not identified	n.a.
PAM16_AC005356.1	1.77	2.98	7.88986	0.150658	not identified	n.a.
PLEKHG5_TNFRSF25	1.82	2.97	7.83536	0.151101	not identified	n.a.
TAS2R6_TAS2R5	1.92	-2.84	-7.1602	0.153621	not identified	n.a.
RIMS4_RP11-445H22.4	1.22	3.55	11.7127	0.153814	not identified	n.a.
CNRIP1_PPP3R1	1.99	2.89	7.4127	0.155528	15	8.72093
MZT2B_AC018804.6	2.41	2.47	5.54044	0.157416	not identified	n.a.
IVD_BAHD1	1.23	3.51	11.3924	0.157477	not identified	n.a.
FAM96B_RRAD	2.16	2.74	6.6807	0.157711	not identified	n.a.
IGSF3_CD58	1.22	3.51	11.3924	0.158752	not identified	n.a.
RBM12B_LINC00535	1.21	3.5	11.3137	0.160735	not identified	n.a.
CHCHD5_AC012442.5	10.68	1.13	2.18859	0.162981	not identified	n.a.
SCRT1_DGAT1	1.69	2.96	7.78124	0.1637	3	1.74419
PDXP_LGALS1	3.47	2.06	4.16986	0.164517	not identified	n.a.
ARMC6_SLC25A42	5.32	1.58	2.9897	0.16621	16	9.30233
LGALS1_NOL12	2.14	2.65	6.27667	0.166539	not identified	n.a.
CCDC154_C16orf91	1.83	2.78	6.86852	0.171071	not identified	n.a.
TARDBP_RP4-635E18.8	3.9	1.95	3.86375	0.171366	not identified	n.a.
KMT2D_PRKAG1	1.68	2.89	7.4127	0.171811	not identified	n.a.
TPCN2_RP11-554A11.9	2.02	2.73	6.63456	0.172512	not identified	n.a.
VAC14_MTSS1L	1.2	3.42	10.7034	0.172621	not identified	n.a.
COQ4_SLC27A4	2.03	2.65	6.27667	0.172655	not identified	n.a.
ORAI3_SETD1A	2.73	2.24	4.72397	0.172717	not identified	n.a.
ACYP1_MLH3	1.58	-2.96	-7.78124	0.174761	not identified	n.a.
HACL1_COLQ	2.31	-2.38	-5.20537	0.175579	not identified	n.a.
NSUN4_FAAH	3.56	1.86	3.63008	0.178999	not identified	n.a.
STAG3L3_TRIM74	3.59	1.86	3.63008	0.179209	not identified	n.a.
WDR90_RHOT2	1.69	2.86	7.26015	0.180051	not identified	n.a.
OBSL1_CHPF	3.44	1.99	3.97237	0.181921	not identified	n.a.
SLC35A2_TIMM17B	1.56	2.85	7.21	0.190861	not identified	n.a.
STYXL1_TMEM120A	8.41	-1.19	-2.28153	0.191581	not identified	n.a.
DSCC1_TAF2	2.08	-2.35	-5.09824	0.192337	not identified	n.a.
GNAI2_SEMA3B	1.09	3.36	10.2674	0.195397	not identified	n.a.
SLC39A7_HSD17B8	1.08	3.36	10.2674	0.196957	not identified	n.a.
JPH4_AP1G2	1.56	2.78	6.86852	0.198167	not identified	n.a.
ZNF707_MAPK15	1.08	3.35	10.1965	0.198177	not identified	n.a.
ANKRD34A_LIX1L	2.07	-2.35	-5.09824	0.198475	not identified	n.a.
MAGEA12_CSAG4	1.51	2.82	7.06162	0.199687	not identified	n.a.
XKR6_SOX7	1.09	3.31	9.91766	0.203355	not identified	n.a.
NSFP1_NSF	3.15	-1.92	-3.78423	0.205067	not identified	n.a.
ARF5_FSCN3	1.5	2.79	6.9163	0.205436	not identified	n.a.
IL17RD_ARHGEF3	4.18	1.75	3.36359	0.206907	not identified	n.a.
IRX5_CTD-3032H12.2	1.53	2.73	6.63456	0.207741	not identified	n.a.
TEAD2_CTC-301O7.4	2.11	2.25	4.75683	0.214443	not identified	n.a.
WIZ_AKAP8L	1.56	2.71	6.54322	0.217812	not identified	n.a.
RHBDD2_POR	3.26	1.86	3.63008	0.220387	14	8.13953
ARMC9_B3GNT7	3.89	1.73	3.31728	0.220863	not identified	n.a.
MSANTD3_TMEFF1	6.55	-1.31	-2.47942	0.223764	not identified	n.a.
KIF18A_RP11-406D1.2	2.1	-2.24	-4.72397	0.224627	not identified	n.a.
SLC25A29_AL157871.2	2.12	2.24	4.72397	0.225088	not identified	n.a.
ZNF212_ZNF783	1.42	2.7	6.49802	0.227064	not identified	n.a.
GLYCTK_DNAH1	3.07	1.85	3.605	0.227379	not identified	n.a.
DISP1_RP11-452F19.3	3.25	-1.73	-3.31728	0.227952	not identified	n.a.
NELFB_TOR4A	1.75	2.51	5.6962	0.229804	1	0.581395
KLF16_REXO1	1.75	2.51	5.6962	0.229804	not identified	n.a.
RASL10B_C17orf50	1.42	2.7	6.49802	0.230372	not identified	n.a.
DHRS13_FLOT2	1.38	2.68	6.40856	0.236247	not identified	n.a.
FAM175A_HELQ	1.55	-2.6	-6.06287	0.236781	not identified	n.a.
FKBP11_RP11-302B13.5	1.38	2.68	6.40856	0.237269	not identified	n.a.
ZNF738_CTD-2561J22.2	9.01	-1.03	-2.04202	0.23779	not identified	n.a.
USP4_C3orf62	6.26	-1.26	-2.39496	0.237899	not identified	n.a.
WEE2-AS1_KIAA1147	2.8	-1.89	-3.70635	0.240384	not identified	n.a.
ARMC5_TGFB1I1	0.95	3.17	9.00047	0.246669	not identified	n.a.
PCDHB14_PCDHB15	0.95	3.17	9.00047	0.246669	not identified	n.a.
TXLNA_CCDC28B	0.95	3.17	9.00047	0.246669	not identified	n.a.
POLR2J2_POLR2J3	4.7	-1.33	-2.51403	0.247329	not identified	n.a.
ASPDH_JOSD2	2.51	1.96	3.89062	0.247555	not identified	n.a.
PTGFRN_CD101	0.95	3.16	8.9383	0.248077	not identified	n.a.
HPS1_PYROXD2	2.48	1.95	3.86375	0.251129	not identified	n.a.
FAM89B_EHBP1L1	1.4	2.54	5.81589	0.255965	not identified	n.a.
TRAIP_UBA7	1.38	-2.78	-6.86852	0.259233	5	2.90698
MON1B_SYCE1L	1.85	2.13	4.37717	0.263865	not identified	n.a.
SLC2A11_MIF	1.69	2.39	5.24157	0.265634	not identified	n.a.
CTBS_GNG5	3.09	-1.59	-3.01049	0.270582	not identified	n.a.
U73166.2_SEMA3B	6.33	1.12	2.17347	0.2784	17	9.88372
ERI1_RP11-10A14.3	3.48	-1.46	-2.75108	0.28018	not identified	n.a.
PTGES2_RP11-395P17.3	3.09	1.57	2.96905	0.281844	not identified	n.a.
KCNIP2_MGEA5	5.49	1.31	2.47942	0.282276	2	1.16279
Z83851.1_TCF20	1.61	2.28	4.85678	0.282655	not identified	n.a.
PMS2P3_POM121C	1.87	2.07	4.19887	0.28527	6	3.48837
SRSF1_RP11-159D12.2	1.41	-2.25	-4.75683	0.289133	not identified	n.a.
FAM167A_AF131216.6	1.29	2.44	5.42642	0.290068	not identified	n.a.
ZNF606_C19orf18	1.29	2.44	5.42642	0.290068	not identified	n.a.
MAP2K5_SKOR1	1.24	2.48	5.57897	0.290281	not identified	n.a.
SSSCA1_EHBP1L1	1.27	2.44	5.42642	0.293075	4	2.32558
ADM2_MIOX	2.47	1.77	3.41054	0.293514	not identified	n.a.
EIF4G3_HP1BP3	2.46	-1.81	-3.50642	0.293736	not identified	n.a.
UBL7-AS1_RP11-10O17.3	3.81	1.34	2.53151	0.297691	not identified	n.a.
SLC6A2_CES1P2	2.69	1.68	3.20428	0.297989	not identified	n.a.
SLC35G2_NCK1	1.75	-2.01	-4.02782	0.299789	not identified	n.a.
PRIM1_NACA	4.4	-1.22	-2.32947	0.301054	not identified	n.a.
PAGR1_MVP	3.16	1.58	2.9897	0.301862	not identified	n.a.
SFT2D2_TBX19	6.25	1.17	2.25012	0.304072	not identified	n.a.
C21orf33_AP001057.1	0.81	2.96	7.78124	0.30857	not identified	n.a.
HERC3_FAM13A-AS1	1.21	-2.4	-5.27803	0.309895	12	6.97674
ZNF772_VN1R1	1.63	2.2	4.59479	0.311513	not identified	n.a.
NFYC-AS1_RP4-739H11.3	5.62	1.07	2.09943	0.313385	not identified	n.a.
SLC35A3_HIAT1	4.8	-1.13	-2.18859	0.318895	not identified	n.a.
TMED4_DDX56	3.99	-1.21	-2.31338	0.324178	not identified	n.a.
MFGE8_HAPLN3	3.37	1.34	2.53151	0.327518	not identified	n.a.
CIRBP_C19orf24	1.57	2.08	4.22807	0.333096	not identified	n.a.
NTN3_TBC1D24	1.14	2.31	4.95883	0.338538	not identified	n.a.
AP005482.1_PSMG2	1.86	-1.8	-3.4822	0.340097	not identified	n.a.
APEH_RNF123	2.81	1.42	2.67586	0.341972	3	1.74419
TBCEL_TECTA	4.93	-1.07	-2.09943	0.34252	8	4.65116
THBS4_RP11-168A11.4	5.18	1.14	2.20381	0.346579	not identified	n.a.
AC021188.4_SNRNP200	2.64	-1.4	-2.63902	0.359986	not identified	n.a.
ADORA2A_UPB1	1.58	1.82	3.53081	0.367493	not identified	n.a.
ACCS_EXT2	3.17	1.35	2.54912	0.368938	not identified	n.a.
UNC79_COX8C	2.43	1.52	2.86791	0.369768	not identified	n.a.
GPBP1L1_CCDC17	1.34	2.01	4.02782	0.374561	23	13.3721
DCAF7_TACO1	1.66	1.81	3.50642	0.382386	1	0.581395
EGLN2_CTC-490E21.12	1.89	1.61	3.05252	0.386222	not identified	n.a.
SPECC1L-ADORA2A_UPB1	1.59	1.73	3.31728	0.387582	not identified	n.a.
NSL1_BATF3	1.35	1.93	3.81055	0.388965	6	3.48837
NSUN6_RP11-499P20.2	1.52	-1.71	-3.27161	0.39986	not identified	n.a.
DLX6-AS2_DLX6-AS1	2.3	-1.44	-2.71321	0.399988	not identified	n.a.
L3MBTL1_SGK2	1.55	1.82	3.53081	0.400242	not identified	n.a.
RAD51AP1_DYRK4	1.9	-1.56	-2.94854	0.404118	11	6.39535
CLUHP3_ZNF720	3.96	-1.07	-2.09943	0.405541	28	16.2791
CEP152_RP11-227D13.4	1.9	-1.52	-2.86791	0.411151	not identified	n.a.
NBPF15_NBPF16	2.98	-1.33	-2.51403	0.416386	not identified	n.a.
FEN1_FADS2	2.22	-1.38	-2.60268	0.438582	not identified	n.a.
ZNF551_AC003006.7	2.96	1.17	2.25012	0.438736	not identified	n.a.
MTAP_RP11-149I2.5	2.85	1.13	2.18859	0.439871	not identified	n.a.
HARS2_ZMAT2	2.66	-1.14	-2.20381	0.44058	not identified	n.a.
CTNNBIP1_CLSTN1	3.09	-1.09	-2.12874	0.44543	not identified	n.a.
SIDT2_TAGLN	3.77	1.02	2.02792	0.455241	not identified	n.a.
MPND_AC007292.6	3.9	1.02	2.02792	0.458526	not identified	n.a.
TRADD_B3GNT9	3.16	1.05	2.07053	0.461347	not identified	n.a.
AC009961.3_BAZ2B	1.37	-1.54	-2.90795	0.464665	not identified	n.a.
PRR11_SMG8	2.1	1.32	2.49666	0.467747	24	13.9535
MRPS10_GUCA1B	2.66	-1.09	-2.12874	0.470482	3	1.74419
DIXDC1_DLAT	1.34	-1.53	-2.88786	0.472282	not identified	n.a.
UBE2D2_CXXC5	2.26	-1.24	-2.36199	0.483067	not identified	n.a.
SUMO1_AC079354.5	2.83	1.02	2.02792	0.494945	not identified	n.a.
HCG15_HCG16	1.15	1.74	3.34035	0.50817	not identified	n.a.
STRADA_LIMD2	1.66	1.28	2.42839	0.508304	18	10.4651
NRBP1_KRTCAP3	1.79	1.26	2.39496	0.510577	not identified	n.a.
RNF216P1_RBAK	1.74	1.27	2.41162	0.511219	not identified	n.a.
METTL10_FAM53B	1.76	-1.31	-2.47942	0.524956	not identified	n.a.
EARS2_GGA2	1.63	1.24	2.36199	0.52599	not identified	n.a.
VN1R108P_RP13-401N8.1	2	1.15	2.21914	0.526957	not identified	n.a.
GALNT13_PHBP4	1.49	-1.29	-2.44528	0.528066	not identified	n.a.
ANGEL1_RP11-488C13.5	1.78	-1.1	-2.14355	0.557916	not identified	n.a.
EFEMP2_CFL1	1.18	1.29	2.44528	0.561604	not identified	n.a.
RNF152_RP11-879F14.1	1.01	1.44	2.71321	0.56484	not identified	n.a.
SH3BP1_LGALS1	1.64	1.12	2.17347	0.565309	13	7.55814
PNKP_AC018766.4	1.49	-1.26	-2.39496	0.566131	not identified	n.a.
RCCD1_PRC1-AS1	2.19	1	2	0.5708	not identified	n.a.
PPRC1_NOLC1	1.67	-1.04	-2.05623	0.572158	not identified	n.a.
AC092574.2_ZNF721	1.47	-1.21	-2.31338	0.573011	not identified	n.a.
BCKDHB_RP11-250B2.3	1.65	-1.02	-2.02792	0.580455	not identified	n.a.
TBC1D24_ATP6V0C	1.66	1.04	2.05623	0.595402	not identified	n.a.
ZNF619_ZNF620	1.73	-1.01	-2.01391	0.620764	not identified	n.a.
ZNF747_ZNF768	1.37	1.17	2.25012	0.621745	not identified	n.a.

### Sheet: Chimeric+readthrough
ABCD1
ABCF3
ABHD12
ABHD17B
ABL1
AC002116.8
AC069368.3
ACACA
ACCS
ACOT2
ACTN4
ACTR1A
ACTR1B
ADAM11
ADAMTSL2
ADCK4
ADM2
ADORA2A
ADRA2C
AEN
AGPAT1
AGTRAP
AHCY
ALAD
ALG14
ALKBH5
ALKBH6
ANGEL1
ANKMY1
ANKRD13B
ANKRD13D
ANKRD54
AP1M1
AP5S1
APEH
ARF3
ARF5
ARFGAP1
ARHGEF25
ARID3C
ARIH1
ARL10
ARMC5
ARMC6
ARMC9
ARPC5L
ARVCF
ASB13
ASL
ASPDH
ASTN2
ATF5
ATG4C
ATP5D
ATP6V0E2
ATP6V1E1
ATP6V1F
ATP9B
ATPAF1
B3GAT1
BAK1
BAX
BAZ2B
BCAP31
BCAR1
BCL9L
BET1L
BEX4
BLCAP
BRF1
BRPF3
BSDC1
BSG
BTBD6
BTBD9
BTG2
C10orf76
C11orf84
C12orf23
C14orf144
C14orf79
C14orf93
C15orf39
C16orf72
C17orf62
C17orf89
C19orf48
C19orf60
C19orf70
C1orf86
C21orf33
C2CD3
C2CD4C
C2orf43
C3orf17
C6orf47
C7
C7orf50
C8orf33
C8orf82
CACNG4
CAMKV
CAND2
CAPNS1
CARD9
CARHSP1
CASKIN2
CBL
CBS
CCDC12
CCDC127
CCDC136
CCDC154
CCDC157
CCDC167
CCDC33
CCDC57
CCDC61
CCDC71
CCDC92
CCND1
CCNJL
CD276
CD63
CDC25B
CDC34
CDC37
CDC42
CDC42BPB
CDC42EP4
CDC42SE1
CDIP1
CDK10
CDK12
CDK5RAP1
CDK5RAP3
CDKN1A
CDON
CDR2L
CEL
CEND1
CENPO
CEP250
CEP85
CFL1
CHAF1A
CHCHD10
CHCHD5
CHD4
CHMP6
CHMP7
CHRDL1
CHRNB2
CHRNB4
CHST10
CHTF8
CIB2
CIRBP
CLPP
CLTB
CLUH
CMTM4
CNOT1
CNOT4
CNPPD1
CNPY3
CNRIP1
CNTFR
COMMD5
COPG1
COQ4
CPSF3L
CPSF4
CRIP2
CSNK1G2
CTD-2228K2.5
CTDSP1
CTDSP2
CTSD
CUEDC1
CXXC5
CYB561
CYB561A3
CYB5D2
CYGB
DAB2IP
DAP
DAPK3
DBH
DBNDD1
DCAF7
DCAKD
DCHS1
DCUN1D2
DDB1
DDX11
DDX12P
DDX41
DDX42
DDX55
DDX56
DEDD
DEXI
DGCR6
DGCR6L
DHCR24
DHRS13
DKK3
DMTN
DNAJA3
DNAJB1
DNAJB5
DNLZ
DNMT3A
DPCD
DPM2
DPP3
DPP7
DVL2
DYNC1H1
DYNC1LI2
E2F1
EARS2
EBF4
EDC3
EDC4
EEF1D
EFEMP2
EFHD2
EFS
EGLN2
EIF2AK1
EIF3B
EIF4EBP2
ELK1
EMC10
EMILIN3
ENDOG
ENDOV
ENGASE
ENO1
ENSA
ENTPD6
EPN1
ERGIC3
ERI1
ETV4
ETV5
EVA1B
EXTL2
FADD
FADS2
FAM109A
FAM110A
FAM118B
FAM131A
FAM167A
FAM173A
FAM189B
FAM195B
FAM200B
FAM203A
FAM64A
FAM89B
FAM96B
FARP1
FASTK
FBLN1
FBRS
FBXL15
FBXL19
FBXO10
FBXW5
FEM1A
FGFR4
FKBP11
FKBP15
FKBP9
FOXJ3
FOXK2
FOXRED2
FUOM
GAK
GALNT2
GAREML
GATA4
GBA
GBA2
GCDH
GCFC2
GFOD2
GGA1
GLYCTK
GMPPA
GNAI2
GNAZ
GNB2L1
GNB5
GNPDA1
GON4L
GPAA1
GPATCH3
GPBP1L1
GPR124
GPR125
GPR137
GPR137B
GPR153
GPRIN1
GPX3
GPX4
GRAMD1A
GRAMD4
GRHPR
GRIPAP1
GRK5
GSTP1
GSTZ1
GTF2IRD1
GTF3C1
GTF3C5
GTPBP4
GUK1
H2AFY
HAGH
HAGHL
HAND1
HCG15
HCG18
HCN3
HDAC11
HDAC4
HDAC7
HDHD2
HEATR1
HECTD3
HIP1R
HK2
HM13
HMBOX1
HMGN2
HMGXB3
HMX1
HNRNPAB
HNRNPC
HNRNPDL
HNRNPH1
HNRNPL
HOXD3
HOXD9
HPS1
HS1BP3
HS6ST1
HSD11B1L
HSDL2
HSPBAP1
HTT
HYAL2
IDH3G
IFT46
IGF2R
IGFBP4
IGSF3
IL17RC
IL17RD
IL18BP
ILF3
ILVBL
IMMT
INTS1
IP6K2
IRF2BPL
IRX5
ISG20L2
ITFG3
ITGA1
ITGA9
ITM2C
ITPKB
ITPKC
ITPRIP
IVD
JAK1
JPH4
KAT7
KATNAL1
KATNB1
KCNIP2
KCNK3
KCNQ2
KCTD15
KCTD17
KDM2B
KIAA0196
KIAA0319L
KIAA0391
KIAA1522
KIF24
KIF26A
KIFC3
KLF15
KLF16
KMT2D
KNOP1
KRBA1
KRIT1
L3MBTL1
LAMA5
LAMP1
LAMTOR1
LANCL1
LARS2
LAS1L
LDLRAP1
LDOC1L
LETM1
LGALS1
LGALS3BP
LHFPL4
LIG1
LINC00482
LMAN2
LMBR1
LMF2
LRRC47
LRRC61
LSG1
LSM12
LSM14B
LSM4
LUZP1
MAD2L2
MAF1
MAFF
MAGEA12
MAGEA2
MAGEA2B
MANF
MAP2K2
MAP2K5
MAP3K11
MAP3K14
MAPK11
MAPK3
MAPK7
MAPK8IP1
MAPK8IP2
MAPKAPK3
MBD3
MBTPS1
MCM3AP
MDFI
MED15
MED9
MEGF6
METRN
METTL14
MFAP4
MFGE8
MFI2
MGAT1
MGAT5B
MIF
MKI67
MKRN2
MLEC
MLLT6
MMP15
MMP2
MOB3C
MON1A
MON1B
MPND
MPRIP
MPST
MPV17
MRPL12
MRPL27
MRPL28
MRPL49
MRPS7
MRRF
MTAP
MTERF
MTFP1
MTHFSD
MTPN
MVK
MXD4
MYBL2
MYEF2
MZT2B
NAA40
NAGA
NAGLU
NBL1
NCAPD3
NCDN
NCKAP5L
NCLN
NCOA5
NCS1
NDUFA13
NDUFA3
NDUFA9
NDUFS8
NELFA
NELFB
NES
NFATC3
NFRKB
NFYC-AS1
NHP2
NINJ1
NKAIN1
NLRX1
NMRAL1
NOTCH3
NR2F6
NRBP1
NRSN2
NRXN2
NSD1
NSFL1C
NSG2
NSL1
NSUN4
NT5C
NT5M
NTN3
NTRK1
NUB1
NUDC
NUDT13
NUDT14
NUP188
OAZ2
OBSL1
ORAI3
ORMDL1
OSBPL2
OXLD1
P4HB
PABPC4
PACS1
PACSIN3
PAGR1
PAM16
PAQR4
PATZ1
PBX3
PBXIP1
PCBP3
PCBP4
PCDHA11
PCDHA12
PCDHAC1
PCDHAC2
PCDHB14
PCIF1
PCNXL3
PCSK7
PDAP1
PDHA1
PDIA6
PDK2
PDLIM7
PDXP
PEAR1
PEBP1
PELI3
PEMT
PEX14
PEX26
PFDN1
PFKM
PFKP
PGF
PHC2
PHF21B
PHF8
PHKA2
PHOX2A
PHRF1
PI4K2A
PIM3
PKD1
PLCG1
PLEKHA6
PLEKHG4
PLEKHG5
PLEKHH3
PLEKHJ1
PLEKHM1
PLEKHO2
PLIN5
PLXNA1
PLXNB1
PMS2P3
POLD2
POLG
POLL
POLR2I
POLR3D
POLR3H
PON2
PPARA
PPARD
PPIB
PPIF
PPM1F
PPP1CC
PPP1R11
PPP1R16A
PPP2R4
PPP6R1
PPP6R2
PPT1
PRDX5
PRKAB1
PRKAG1
PRPS1
PRR11
PRR13
PRSS27
PSD
PSD2
PSEN2
PSMB2
PSMB5
PSMD9
PSME3
PSPC1
PTDSS2
PTGES2
PTGFRN
PTMS
PTOV1
PYGB
QSOX1
R3HCC1
RAB36
RAB40C
RAB7A
RABAC1
RAD54L
RALY
RAMP1
RANBP3
RANGAP1
RARA
RARG
RASA4B
RASL10B
RBM12B
RBM19
RCCD1
RCOR2
RD3
RDH14
RECQL5
REEP4
RELT
REPIN1
RGP1
RGS5
RHBDD2
RHOT2
RIC8A
RILPL2
RIMS4
RMND5B
RNASEK
RNF121
RNF123
RNF126
RNF152
RNF20
RNF216P1
RP11-1407O15.2
RP11-22B23.1
RPS15
RPS6KA2
RPS6KL1
RTKN
RTN2
RUFY1
RUNDC1
RYK
SAC3D1
SAFB2
SAMD10
SAMD11
SAR1A
SCLY
SCRT1
SEC14L2
SEPN1
SERPINH1
SF3A2
SFT2D2
SGSM2
SH2B1
SH3BP1
SH3GL1
SH3GLB2
SH3TC1
SHARPIN
SHC2
SHISA5
SIDT2
SIGMAR1
SIMC1
SIRT2
SIRT7
SIX3
SLC10A4
SLC12A9
SLC16A9
SLC22A17
SLC25A10
SLC25A29
SLC25A6
SLC29A1
SLC29A2
SLC29A3
SLC29A4
SLC2A11
SLC2A6
SLC2A8
SLC35A2
SLC35A4
SLC35C2
SLC37A4
SLC38A10
SLC39A7
SLC41A1
SLC41A3
SLC6A2
SLC7A1
SLC7A6
SMARCB1
SMARCD2
SMCHD1
SMG7
SMG9
SMIM20
SMPD3
SMYD5
SNAP23
SNAP47
SNAPC4
SNAPC5
SND1
SNHG15
SNRPA
SNUPN
SORBS3
SORD
SPATA5L1
SPECC1L-ADORA2A
SPNS1
SPRYD4
SPTBN2
SQSTM1
SRM
SRPK1
SRPR
SSSCA1
ST3GAL3
ST6GALNAC4
STAC
STAG3L3
STARD3
STAT1
STIP1
STK25
STK4
STK40
STOML1
STRADA
STX16
STX1A
STX6
SUMO1
SUV420H2
SYNGAP1
SYNGR2
SYNPO
TARDBP
TBC1D10B
TBC1D16
TBC1D20
TBC1D24
TBC1D25
TBC1D3
TBCD
TCF7
TCFL5
TCTA
TEAD2
TELO2
TFIP11
TGIF2
THBS3
THBS4
THEM6
THOP1
TIMM22
TLDC1
TMED1
TMEM101
TMEM11
TMEM115
TMEM132A
TMEM138
TMEM141
TMEM151A
TMEM18
TMEM198
TMEM203
TMEM222
TMEM223
TMEM234
TMEM258
TMEM260
TMEM261
TMEM55A
TMEM98
TMOD1
TMUB2
TNK2
TOMM40
TOMM40L
TONSL
TOP1MT
TPCN2
TPRG1L
TPST2
TRADD
TRAPPC1
TRIM11
TRIM13
TRIM66
TRIM67
TRIM8
TRIP12
TROAP
TRPC4AP
TRRAP
TSKU
TSSC1
TSSC4
TTBK1
TTC28
TTC31
TTC5
TTC7A
TTLL3
TUBB
TUBB4B
TUBGCP2
TUBGCP6
TULP4
TXLNA
TXN2
U73166.2
UAP1
UBA6
UBAC1
UBALD2
UBE2F
UBE2I
UBE2L3
UBE2Z
UBE3A
UBL7
UBL7-AS1
UBOX5
UBQLN4
UBXN1
UCK2
UFD1L
UNC13D
UNC45A
UNC79
URM1
USP13
VAC14
VASH1
VIPAS39
VN1R108P
VOPP1
VPS13A
VPS33A
VPS37B
VPS4A
VPS9D1
WBP2
WDR60
WDR81
WDR82
WDR90
WIZ
WNK2
WSB1
WWC3
XKR6
XPO5
XPO7
XRCC3
YJEFN3
Z83851.1
ZBED4
ZBTB39
ZBTB42
ZBTB45
ZBTB47
ZBTB9
ZDHHC1
ZDHHC16
ZDHHC18
ZFAT
ZFYVE19
ZNF142
ZNF212
ZNF25
ZNF337
ZNF385A
ZNF423
ZNF444
ZNF469
ZNF496
ZNF500
ZNF502
ZNF511
ZNF513
ZNF551
ZNF593
ZNF606
ZNF618
ZNF629
ZNF646
ZNF707
ZNF747
ZNF75D
ZNF76
ZNF772
ZNF784
ZNF787
ZNF8
ZXDC
ZYX
