## Supplementary Tables 1 to 3 for "The MYCN oncoprotein and helicases DDX17 and DDX5 have opposite effects on the production of chimeric transcripts in neuroblastoma cells": Supp_Table2_oligos_siRNA.xlsx

### Sheet: Primers and siRNAs
	Gene	Forward primer	Reverse primer	Amplicon size (bp)
Primers for RT-PCR/qPCR (expression)	GAPDH	ACCACAGTCCATGCCATCACT	CCATCACGCCACAGTTTCC	71
	CTSD	ACACAGGCACTTCCCTCATG	TCCCAGCTTCAGTGTGATCG	146
	CTSD-IFITM10	TGCTGCTCTTGGACTCCATG	GGACTACACGCTCAAGGCCC	266
	NDUFAI13	ATGCTGGCCATAGGGATTGG	GGTCGGTTTCTGCCTGTAAC	139
	NDUFAI13-YJEFN3	CGTGCCCGACTGGAAGGGCC	CCTGCGTTCCAAATCTGCTC	128
	DPM2	TCGCCGTTAGCCTGATCATC	ACAAACAGGAGCAGCAGGAG	154
	DPM2-PIP5KL1	TCCTGCTGCTCCTGTTTGTG	CCGGGCTGATCTCAAACAGG	136
	ADCK4	TGCTGGACTTTGGTGCAAGC	TCCCTGGACTTCTGCAGGAC	115
	ADCK4-NUMBL	AGGCTTTGAAACCAAGGGCG	CGTAACTTGTTCATGGTGCC	128
	CHCHD10	CCTACGAGATCAGGCAGTTCC	ACAATCTGGTGTTGTGGTCTG	202
	CHCHD10-VPREB3	GCCGTCTCTAAGGTCGCC	CGTAGTCCCTGATGGTGACG	187
	E2F1	TATGGTGATCAAAGCCCCTCCT	AGGGCACAGGAAAACATCGATC	112
	E2F1-NECAB3	GTGTCACCACCACCATCATCTC	ATCATTCTTGTCTGCTCTGCGG	101
	MAPK7	ACGGTGTTGGCTTTGACCTG	CCTTCGAGCCAGTCAGCAAG	130
	MAPK7-RNF112	GCCTTGCTGCCACAGTAGAC	AGGCTGCGGTAGGTAGAAGG	141
	LM01	GACTACCTGAGGCTCTTTGGCA	GTCGAGGTGATACACGTTGTCC	108
	LM01-RIC3	CTTCGAGATGGTGATGCGGG	GAGTCTGGCCATCTGAGGGT	138
	TRIM3	TGGCAGACTATGACAACCGTTG	TGGAAGGTAAAGACGCAGCAAG	163
	TRIM3-HPX	AACAGCCGCATCCAGGACTA	CATTGTCATCCAGGGTGGTAGC	125
	RHBDD2	GGCTCATTCCCCAGACCTCT	CCTCATCAGGCTGAAGGGGA	146
	RHBDD2-POR	TCAGGGTCTTCAGCCGAGAG	ACCCACGATGAGCGAAAACA	162
	PRR11	CAGCTGGTGCCAGAACTGCA	CAGTGCTTCCTGGAGCTTGCA	148
	PRR11-SMG8	AACAGGAACAGGACTGACTCCA	GAGGTGCTTGTTTCCTTCCACA	154
	NCKAP5L	TGGAGACCTCGGAGTCTCTC	CATGAAGAGAGCCGGTCCAG	133
	NCKAP5L_do_1.3kb	ATCTTCCTGCAGAATTCAGG	CAAAGTGCCCAGTGAAGTTG	211
	SH3TC1	TGCTCGGTGACATCATCTTC	AAGAGCGACTTCTCACGGTC	175
	SH3TC1_do_0.7kb	CATCTCAGTCCCCAGGAATC	GTTTGTGAGAATCACGTGGG	143
	PCBP3	CAGATCAAAATCGCCAACGC	AGGATTACAGCGTGCCCATC	145
	PCBP3_do_13kb	TTGTGTCCTGCATCCATTGG	ACATGCTCACAGACACGTTC	175
	UNC5B	AATGACTGGCGGATGTTAGC	ACCAGCATCTCACTCTTGCC	179
	UNC5B_do_10.3kb	TTGGCACCACTACATTTGGG	AATGGTGACGTCTGTTCCAC	124
Primers for ChIP-qPCR	MAPK7	CTGGCAGAGGAGAGAAGGGT	CCAGGCTGCCACGTGATATC	108
	NDUFA13	GGGAGAGGGAAGCTGGAGAC	CTGCCGTTGAACCTCCATCC	139
	SH3TC1	TCTCTTGGCCCCAGGAAACA	AAAAGAGGGGCCTGGGAGAG	129
	E2F1	ACCCACTTGTGTCACCCTGA	TGTCGGGAGCAGAACCTAGG	88
	ADCK4	ACACACACAGTGCCTCTTGG	CAGGGACATTAGAGCCCATTAG	83
Primers for cloning short guide RNAs	sgRNA_MAPK7_1	CACCGACTCCCTGTCCTACCACAG	AAACCTGTGGTAGGACAGGGAGTC
	sgRNA_MAPK7_2	CACCGCGACTGTGAGAGATATCACG	AAACCGTGATATCTCTCACAGTCGC
siRNA	siCtrl	CGUACGCGGAAUACUUCGA[dT][dT]
	siDDX17/DDX5	GGCUAGAUGUGGAAGAUGU[dT][dT]
	siMYCN_1	AGAGGAAGAUGAAGAGGAA[dT][dT]
	siMYCN_2	CCACAGAAGAAGAUAAAGA[dT][dT]
	siCTSD	GUAUUACAAGGGUUCUCUG[dT][dT]
	siCTSD-IFITM10	ACUACACGCUCAAGGCCCA[dT][dT]
