## Supplementary Tables 1 to 3 for "The MYCN oncoprotein and helicases DDX17 and DDX5 have opposite effects on the production of chimeric transcripts in neuroblastoma cells": Supp_Table3_datasets.xlsx

### Sheet: neuroblastoma_cells_ChIP-seq
Dataset	SRA code	Sample	Reference
GSE94782	SRA536963	SRR5244196_KELLY_IP_MYCN	PMID: 32286315
		SRR5244197_NB1643_IP_MYCN_1
		SRR5244198_NB1643_IP_MYCN_2
GSE138295	SRA971283	SRR10215696_MYCN_NB1643_IP
		SRR10215694_MYCN_LAN5_IP
		SRR10215690_MYCN_COGN415_IP
GSE78957	SRA378909	SRR3207447_IMR5-DMSO-MYCN	PMID: 29262328
GSE80151	SRA409047	SRR3356394_NGP_IP_MYCN	PMID: 29379199
		SRR3356386_BE2_IP_MYCN
		SRR3356391_KELLY_IP_MYCN
